# Asexual lineages of a cosmopolitan pest aphid are associated with different climatic niches

**DOI:** 10.1101/2023.08.10.552807

**Authors:** Martin Godefroid, Christine N Meynard, Anne-Laure Clamens, Megan Popkin, Emmanuelle Jousselin

## Abstract

Asexual lineages often exhibit broader distributions and can thrive in extreme habitats compared to their sexual counterparts. Two hypotheses have been proposed to explain this phenomenon. The general-purpose genotype model posits that selection favours a few versatile asexual genotypes with wide environmental tolerance, enabling their long-term persistence across diverse conditions. Conversely, the frozen niche variation model suggests that selection favours specialised genotypes with minimal niche overlap among them and their sexual relatives, potentially leading to competition-driven exclusion of both sexual and asexual relatives. To investigate these hypotheses, we examined ecological niche differentiation among six globally distributed obligate asexual lineages of the cosmopolitan aphid pest, *Brachycaudus helichrysi*. We initially investigated the presence of different endosymbionts across clones, as endosymbionts play a major role in aphid niche differentiation. Subsequently, we conducted multivariate analyses to explore climatic niche divergence among clones. We provide evidence for climatic niche specialisation in asexual lineages, which is not related to variations in endosymbiont associations. Therefore, despite their apparent global distribution, *B. helichrysi* clones exhibit characteristics of specialised genotypes, which aligns with the frozen niche variation hypothesis. This study represents the first comprehensive evidence of climatic adaptation in aphid superclones, providing novel insights into their global distribution.
