## Supplementary material for "Asexual lineages of a cosmopolitan pest aphid are associated with different climatic niches": Appendix S1 (one excell table).xlsx

### Sheet: worldclim_clones
ID	clone	day	month	year	plant family	plant genus	sampling region	sampling country	latitude	longitude
852.7	A	7	6	2000	Asteraceae	Helichrysum	Aquitaine	France	43.5618	-1.4494
2960.1	A	30	5	2011	Asteraceae	Artemisia	California	USA	34.2327	-117.187
2970.1	A	31	5	2011	Asteraceae	Inula	California	USA	34.1619	-116.785
3027.2	A	16	6	2011	Asteraceae	Achillea	Washington	USA	48.1514	-123.122
Bh161.3	A	8	6	2010	Asteraceae	Senecio	Aquitaine	France	43.7865	-1.4045
Bh163.1	A	9	6	2010	Asteraceae	Helichrysum	Aquitaine	France	43.5775	-1.4868
Bh167.1	A	9	6	2010	Asteraceae	NA	Aquitaine	France	43.6668	-1.441
Bh168.4	A	10	6	2010	Asteraceae	Helichrysum	Aquitaine	France	43.787	-1.4068
Bh172.1	A	29	6	2010	Asteraceae	Achillea	Colorado	USA	39.7334	-104.96
Bh173.8	A	29	6	2010	Asteraceae	Achillea	Colorado	USA	39.7315	-104.96
Bh177.2	A	4	7	2010	Asteraceae	Aster	Colorado	USA	40.5697	-105.075
Bh178.5	A	4	7	2010	Asteraceae	Achillea	Colorado	USA	40.5697	-105.075
Bh188.1	A	29	5	2011	Asteraceae	Anaphalis	California	USA	33.969	-117.333
Bh189.2	A	29	5	2011	Asteraceae	Conyza	California	USA	33.9685	-117.334
Bh190.3	A	29	5	2011	Asteraceae	Conyza	California	USA	33.9685	-117.334
Bh192.2	A	29	5	2011	Asteraceae	Conyza	California	USA	33.9634	-117.33
Bh193.1	A	29	5	2011	Asteraceae	Conyza	California	USA	33.9634	-117.33
Bh194.2	A	29	5	2011	Asteraceae	Aster	California	USA	33.9634	-117.33
Bh195.1	A	29	5	2011	Asteraceae	Conyza	California	USA	33.9634	-117.33
Bh203.1	A	31	5	2011	Asteraceae	Conyza	California	USA	34.4162	-119.672
Bh279.1	A	7	6	2011	Asteraceae	Conyza	California	USA	38.9031	-121.073
Bh303.1	A	9	6	2011	Asteraceae	Conyza	Oregon	USA	42.3473	-122.874
Bh305.3	A	9	6	2011	Asteraceae	Conyza	Oregon	USA	42.4192	-123.351
Bh307.3	A	9	6	2011	Asteraceae	Anthemis	Oregon	USA	42.4206	-123.354
Bh313.3	A	10	6	2011	Asteraceae	Conyza	Oregon	USA	43.3607	-124.213
Bh314.1	A	10	6	2011	Asteraceae	Senecio	Oregon	USA	43.5735	-124.174
Bh316.1	A	10	6	2011	Asteraceae	Achillea	Oregon	USA	43.6605	-124.207
Bh317.1	A	10	6	2011	Asteraceae	Achillea	Oregon	USA	43.6605	-124.207
Bh318.1	A	10	6	2011	Asteraceae	Achillea	Oregon	USA	43.6605	-124.207
Bh331.1	A	12	6	2011	Asteraceae	Senecio	Oregon	USA	45.5192	-122.673
Bh343.1	A	13	6	2011	Asteraceae	Achillea	Washington	USA	45.7103	-121.381
Bh344.1	A	13	6	2011	Asteraceae	Achillea	Washington	USA	45.7103	-121.381
Bh345.2	A	13	6	2011	Asteraceae	Achillea	Washington	USA	45.6753	-121.222
Bh346.1	A	13	6	2011	Asteraceae	Achillea	Washington	USA	45.6753	-121.222
Bh347.2	A	13	6	2011	Asteraceae	Conyza	Oregon	USA	45.6037	-121.188
Bh349.3	A	14	6	2011	Asteraceae	Conyza	Oregon	USA	45.6084	-121.204
Bh351.2	A	14	6	2011	Asteraceae	Conyza	Oregon	USA	45.6068	-121.202
Bh352.1	A	14	6	2011	Asteraceae	Conyza	Oregon	USA	45.6068	-121.202
Bh355.1	A	14	6	2011	Asteraceae	Conyza	Washington	USA	45.6825	-120.832
Bh356.2	A	14	6	2011	Asteraceae	Conyza	Washington	USA	45.6823	-120.833
Bh357.3	A	14	6	2011	Asteraceae	Conyza	Washington	USA	45.6824	-120.833
Bh358.2	A	14	6	2011	Asteraceae	Conyza	Washington	USA	45.6824	-120.833
Bh359.2	A	14	6	2011	Asteraceae	Conyza	Washington	USA	45.6833	-120.828
Bh366.3	A	14	6	2011	Asteraceae	Conyza	Oregon	USA	45.9221	-118.381
Bh367.3	A	14	6	2011	Asteraceae	Anthemis	Oregon	USA	45.9198	-118.379
Bh394.2	A	17	6	2011	Asteraceae	Senecio	Washington	USA	47.9506	-124.385
Bh445.3	A	6	8	2011	Asteraceae	Conyza	Aquitaine	France	43.7789	-1.4133
Bh446.1	A	6	8	2011	Asteraceae	Conyza	Aquitaine	France	43.7818	-1.4109
Bh447.3	A	6	8	2011	Asteraceae	Leucanthemum	Aquitaine	France	43.7835	-1.4103
Bh448.2	A	7	8	2011	Asteraceae	Conyza	Aquitaine	France	43.6769	-1.4263
Bh450.3	A	7	8	2011	Asteraceae	Conyza	Aquitaine	France	43.5762	-1.4853
RF1.6	A	22	6	2006	Asteraceae	Achillea	Washington	USA	47.71	-124.414
852.10	B	7	6	2000	Asteraceae	Helichrysum	Aquitaine	France	43.5618	-1.4494
1681.3	B	4	4	2005	Asteraceae	Senecio	PACA	France	43.6092	4.7886
1926.4	B	3	4	2006	Asteraceae	Senecio	LR	France	43.8174	3.7922
1930.3	B	18	4	2006	Asteraceae	Senecio	LR	France	43.7337	3.5501
2407.11	B	22	4	2008	Asteraceae	Cynara	LR	France	43.6086	3.8732
2408.8	B	23	5	2008	Boraginaceae	Myosotis	LR	France	43.6086	3.8732
2411.6	B	5	5	2008	Boraginaceae	Cynoglossum	LR	France	43.6662	3.8588
2425.3	B	15	5	2008	Asteraceae	Santolina	PACA	France	43.5572	7.1208
2433.9	B	15	5	2008	Asteraceae	Senecio	PACA	France	43.5572	7.1208
2455.6	B	22	5	2008	Asteraceae	Helichrysum	LR	France	42.4944	3.1386
2458.1	B	23	5	2008	Asteraceae	Calendula	LR	France	42.5259	3.0839
2461.1	B	23	5	2008	Asteraceae	Chrysanthemum	LR	France	42.5259	3.0839
2683.9	B	8	7	2009	Asteraceae	Senecio	PACA	France	44.0692	7.5236
2791.9	B	10	9	2009	Asteraceae	Senecio	LR	France	44.0944	3.5716
2792.3	B	22	10	2009	Asteraceae	Senecio	LR	France	43.7337	3.5501
2793.5	B	29	10	2009	Asteraceae	Senecio	LR	France	44.0944	3.5716
2794.1	B	22	10	2009	Asteraceae	Senecio	LR	France	43.7337	3.5501
Bh152.10	B	6	6	2010	Asteraceae	Senecio	PACA	France	43.5605	7.1342
Bh155.2	B	14	6	2010	Asteraceae	Conyza	LR	France	43.6827	3.8755
Bh158.3	B	8	6	2010	Asteraceae	Conyza	Aquitaine	France	43.7547	-1.3515
Bh162.2	B	8	6	2010	Asteraceae	Matricaria	Aquitaine	France	43.7865	-1.4045
Bh163.3	B	9	6	2010	Asteraceae	Helichrysum	Aquitaine	France	43.5775	-1.4868
Bh186.1	B	14	4	2011	Asteraceae	Conyza	LR	France	43.6827	3.875
Bh441.3	B	6	8	2011	Asteraceae	Conyza	Aquitaine	France	43.7853	-1.4005
Bh445.2	B	6	8	2011	Asteraceae	Conyza	Aquitaine	France	43.7789	-1.4133
Bh445.4	B	6	8	2011	Asteraceae	Conyza	Aquitaine	France	43.7789	-1.41327
Bh446.3	B	6	8	2011	Asteraceae	Conyza	Aquitaine	France	43.7818	-1.4109
Bh451.1	B	7	8	2011	Asteraceae	Conyza	Aquitaine	France	43.5755	-1.4824
Bh460.1	B	8	8	2011	Asteraceae	Conyza	Aquitaine	France	44.0659	-1.2046
Bh552.3	B	17	4	2012	Asteraceae	Cirsium	Rhone_Alpes	France	44.9718	4.9267
Bh570_3	B	15	4	2013	Asteraceae	Senecio	Languedoc-Roussillon	France	44.6939	4.44861
Bh581_3	B	16	4	2013	Asteraceae	Chrysanthemum	LR	France	42.6697	2.9075
Bh584_2	B	16	4	2013	Asteraceae	Calendula	Languedoc-Roussillon	France	42.4817	2.9075
Bh589_2	B	17	4	2013	Asteraceae	Echium	LR	France	42.4817	2.9075
Bh599_1	B	7	5	2013	Asteraceae	Conyza	PACA	France	43.8533	5.1086
Bh611.1	B	23	6	2013	Asteraceae	Senecio	na	Spain	42.2548	3.1049
Bh613.4	B	4	8	2013	Asteraceae	Conyza	Aquitaine	France	45.0021	-1.19474
Bh706.1	B	7	8	2014	Asteraceae	Conyza	Brittany	France	48.6416	-2.47523
Bh711.1	B	14	5	2015	Asteraceae	Asteriscus	na	Spain	38.7508	-0.949167
Bh716.3	B	15	5	2015	Asteraceae	Senecio	na	Spain	37.1339	-3.55
Bh725.1	B	17	5	2015	Asteraceae	Senecio	na	Spain	36.7219	-3.36057
Bh97.1	B	28	4	2010	Asteraceae	Senecio	LR	France	43.6888	3.8654
Bh576-4	B	na	na	2013	Asteraceae	Echium	na	France	42.5062	3.1235
Bh98.1	B	28	4	2010	Asteraceae	Senecio	LR	France	43.7005	3.8595
Bh712	B	na	na	2015	Asteraceae	Matricaria	spain	Spain	37.5589	-2.6125
Bh99.4	B	4	5	2010	Boraginaceae	Symphytum	LR	France	43.6335	3.8617
1805.8	C	11	10	2005	Goodeniaceae	NA	Western_Australia	Australie	-30.5114	115.072
1809.8	C	11	10	2005	Asteraceae	Helianthus	Western_Australia	Australie	-29.2744	114.931
2973.2	C	2	6	2011	Asteraceae	Achillea	California	USA	37.6949	-122.436
2974.2	C	3	6	2011	Asteraceae	Achillea	California	USA	37.5314	-122.365
2976.1	C	3	6	2011	Asteraceae	Achillea	California	USA	37.3217	-122.402
2408_4	C	23	5	2008	Boraginaceae	Myosotis	LR	France	43.6086	3.8732
Bh163_2	C	9	6	2010	Asteraceae	Helichrysum	Aquitaine	France	43.5775	-1.4868
Bh171.4	C	29	6	2010	Asteraceae	Conyza	Colorado	USA	39.7452	-104.975
Bh175.5	C	2	7	2010	Asteraceae	Achillea	Colorado	USA	40.6572	-105.519
Bh198.1	C	30	5	2011	Asteraceae	Artemisia	California	USA	34.4418	-119.259
Bh200.2	C	30	5	2011	Asteraceae	Aster	California	USA	34.4467	-119.246
Bh201.2	C	30	5	2011	Asteraceae	Osterospermum	California	USA	34.4471	-119.25
Bh202.3	C	30	5	2011	Asteraceae	Conyza	California	USA	34.4138	-119.685
Bh203.2	C	31	5	2011	Asteraceae	Conyza	California	USA	34.4162	-119.672
Bh204.1	C	31	5	2011	Asteraceae	Conyza	California	USA	34.4162	-119.672
Bh205.1	C	31	5	2011	Asteraceae	Conyza	California	USA	34.4162	-119.672
Bh206.2	C	31	5	2011	Asteraceae	Conyza	California	USA	34.4178	-119.671
Bh207.1	C	31	5	2011	Asteraceae	Conyza	California	USA	34.4118	-119.842
Bh208.1	C	31	5	2011	Asteraceae	Conyza	California	USA	34.4125	-119.841
Bh209.1	C	31	5	2011	Asteraceae	Artemisia	California	USA	34.4125	-119.841
Bh212.2	C	31	5	2011	Asteraceae	NA	California	USA	34.4599	-120.026
Bh213.3	C	31	5	2011	Asteraceae	NA	California	USA	34.4599	-120.026
Bh214.2	C	31	5	2011	Asteraceae	Anaphalis	California	USA	34.4593	-120.025
Bh215.3	C	31	5	2011	Asteraceae	Conyza	California	USA	34.4593	-120.025
Bh222.2	C	1	6	2011	Asteraceae	Eriophyllum	California	USA	35.8263	-121.386
Bh224.3	C	1	6	2011	Asteraceae	Anaphalis	California	USA	35.7619	-121.32
Bh226.3	C	2	6	2011	Asteraceae	Conyza	California	USA	36.4804	-121.937
Bh227.1	C	2	6	2011	Asteraceae	Conyza	California	USA	36.4805	-121.937
Bh228.3	C	2	6	2011	Asteraceae	Conyza	California	USA	36.4761	-121.936
Bh229.3	C	2	6	2011	Asteraceae	Conyza	California	USA	36.4761	-121.936
Bh231.3	C	2	6	2011	Asteraceae	Conyza	California	USA	36.4742	-121.936
Bh234.3	C	2	6	2011	Asteraceae	NA	California	USA	36.5168	-121.94
Bh235.3	C	2	6	2011	Asteraceae	NA	California	USA	36.5168	-121.94
Bh237.3	C	2	6	2011	Asteraceae	Artemisia	California	USA	36.5193	-121.941
Bh238.3	C	2	6	2011	Asteraceae	Anaphalis	California	USA	36.521	-121.94
Bh239.2	C	2	6	2011	Asteraceae	Eriophyllum	California	USA	36.521	-121.94
Bh240.3	C	2	6	2011	Asteraceae	Achillea	California	USA	36.5459	-121.929
Bh241.1	C	2	6	2011	Asteraceae	Achillea	California	USA	36.5465	-121.929
Bh242.1	C	2	6	2011	Asteraceae	Achillea	California	USA	36.5464	-121.928
Bh243.2	C	2	6	2011	Asteraceae	Achillea	California	USA	36.5479	-121.928
Bh244.3	C	2	6	2011	Asteraceae	Achillea	California	USA	36.5503	-121.929
Bh245.3	C	2	6	2011	Asteraceae	Achillea	California	USA	36.5524	-121.929
Bh248.1	C	3	6	2011	Asteraceae	Anaphalis	California	USA	36.9324	-121.862
Bh255.1	C	3	6	2011	Asteraceae	Conyza	California	USA	36.9496	-122.051
Bh256.1	C	3	6	2011	Asteraceae	Anaphalis	California	USA	36.9496	-122.051
Bh257.2	C	3	6	2011	Asteraceae	Achillea	California	USA	36.9602	-122.026
Bh258.3	C	3	6	2011	Asteraceae	Conyza	California	USA	36.9675	-122.018
Bh259.3	C	4	6	2011	Asteraceae	Conyza	California	USA	37.7715	-122.469
Bh260.2	C	4	6	2011	Asteraceae	Anaphalis	California	USA	37.7715	-122.469
Bh261.2	C	4	6	2011	Asteraceae	Conyza	California	USA	37.7675	-122.461
Bh262.3	C	4	6	2011	Asteraceae	Conyza	California	USA	37.7683	-122.46
Bh263.2	C	4	6	2011	Boraginaceae	Myosotis	California	USA	37.7681	-122.457
Bh264.1	C	4	6	2011	Asteraceae	Achillea	California	USA	37.7707	-122.441
Bh267.1	C	4	6	2011	Asteraceae	Achillea	California	USA	37.7661	-122.443
Bh280.3	C	7	6	2011	Asteraceae	Conyza	California	USA	38.8793	-121.126
Bh281.1	C	7	6	2011	Asteraceae	Conyza	California	USA	38.8866	-121.239
Bh282.2	C	7	6	2011	Asteraceae	Conyza	California	USA	38.8866	-121.239
Bh283.1	C	7	6	2011	Asteraceae	Conyza	California	USA	39.1342	-121.595
Bh284.1	C	7	6	2011	Asteraceae	Conyza	California	USA	39.1342	-121.595
Bh285.3	C	7	6	2011	Asteraceae	Conyza	California	USA	39.1389	-121.596
Bh288.3	C	7	6	2011	Asteraceae	Conyza	California	USA	39.1424	-121.672
Bh289.2	C	7	6	2011	Asteraceae	Conyza	California	USA	39.1424	-121.672
Bh296.3	C	8	6	2011	Asteraceae	Conyza	Oregon	USA	42.2227	-122.74
Bh299.3	C	8	6	2011	Asteraceae	Conyza	Oregon	USA	42.3538	-122.874
Bh300.3	C	9	6	2011	Asteraceae	Conyza	Oregon	USA	42.3538	-122.874
Bh301.3	C	9	6	2011	Asteraceae	Conyza	Oregon	USA	42.3473	-122.874
Bh302.3	C	9	6	2011	Asteraceae	Conyza	Oregon	USA	42.3473	-122.874
Bh303.2	C	9	6	2011	Asteraceae	Conyza	Oregon	USA	42.3473	-122.874
Bh313.1	C	10	6	2011	Asteraceae	Conyza	Oregon	USA	43.3607	-124.213
Bh314.2	C	10	6	2011	Asteraceae	Senecio	Oregon	USA	43.5735	-124.174
Bh319.1	C	10	6	2011	Asteraceae	Achillea	Oregon	USA	43.9686	-124.107
Bh327.2	C	12	6	2011	Asteraceae	Conyza	Oregon	USA	45.5206	-122.675
Bh328.1	C	12	6	2011	Lamiaceae	Stachys	Oregon	USA	45.5206	-122.675
Bh346.3	C	13	6	2011	Asteraceae	Achillea	Washington	USA	45.6753	-121.222
Bh348.1	C	14	6	2011	Asteraceae	Conyza	Oregon	USA	45.6084	-121.204
Bh351.1	C	14	6	2011	Asteraceae	Conyza	Oregon	USA	45.6068	-121.202
Bh354.1	C	14	6	2011	Asteraceae	Conyza	Oregon	USA	45.6001	-121.178
Bh355.3	C	14	6	2011	Asteraceae	Conyza	Washington	USA	45.6825	-120.832
Bh363.2	C	14	6	2011	Asteraceae	Conyza	Oregon	USA	45.8116	-118.492
Bh364.2	C	14	6	2011	Asteraceae	Conyza	Oregon	USA	45.8109	-118.49
Bh366.2	C	14	6	2011	Asteraceae	Conyza	Oregon	USA	45.9221	-118.381
Bh368.1	C	14	6	2011	Asteraceae	Conyza	Oregon	USA	45.9198	-118.379
Bh400.1	C	17	6	2011	Asteraceae	Conyza	Washington	USA	47.7779	-122.325
Bh562_7	C	13	8	2012	Asteraceae	Senecio	Gangneum	Korea	37.6716	128.859
Bh562_4	C	13	8	2012	Asteraceae	Senecio	Gangneum	Korea	37.6716	128.859
Bh597_3	C	7	5	2013	Asteraceae	Senecio	PACA	France	43.9253	5.05667
RF10.2	C	0	7	2006	Asteraceae	Chrysanthemum	New_South_Wales	Australia	-33.75	151.06
1828.4	D	22	10	2005	Asteraceae	NA	Queensland	Australie	-18.2939	146.029
Bh439.3	D	6	6	2011	Asteraceae	Erechtites	Florida	USA	27.3128	-80.5384
Bh440.3	D	6	6	2011	Asteraceae	Erechtites	Florida	USA	27.3128	-80.5384
Bh602.2	D	25	2	2013	Asteraceae	Senecio	Florida	USA	29.61	-82.4
Bh625.1	D	24	7	2013	Asteraceae	Helianthus	La_Reunion	France	-21.3236	55.4718
Bh742.2	D	21	11	2016	Asteraceae	na	na	Taiwan	24.9936	121.301
RF5.5	D	29	5	2002	Asteraceae	Eupatorium	South_Carolina	USA	34.8739	-83.0228
1455.3	F	29	5	2002	Asteraceae	Scorzonera	Peloponese	Grece	37.3658	22.4172
1600.12	F	6	6	2002	Boraginaceae	Myosotis	Peloponese	Grece	38.0333	22.1167
1608.13	F	6	6	2002	Asteraceae	Achillea	Peloponese	Grece	38.0333	22.1167
1946.11	F	20	5	2006	Asteraceae	Chrysanthemum	Sicile	Italie	37.5	15.1
1946.6	F	20	5	2006	Asteraceae	Chrysanthemum	Sicile	Italie	37.5	15.1
2461.2	F	23	5	2008	Asteraceae	Chrysanthemum	LR	France	42.5259	3.0839
2970.3	F	31	5	2011	Asteraceae	Inula	California	USA	34.1619	-116.785
2976.2	F	3	6	2011	Asteraceae	Achillea	California	USA	37.3217	-122.402
Bh152.8	F	6	6	2010	Asteraceae	Senecio	PACA	France	43.5605	7.1342
Bh225.3	F	1	6	2011	Asteraceae	Conyza	California	USA	35.5921	-121.116
Bh246.3	F	3	6	2011	Asteraceae	Conyza	California	USA	36.933	-121.862
Bh247.3	F	3	6	2011	Asteraceae	Anaphalis	California	USA	36.933	-121.862
Bh656.3	F	13	4	2014	Asteraceae	Crysanthemum	na	Cyprus	34.9714	33.6764
Bh657.1	F	14	4	2014	Asteraceae	Senecio	na	Cyprus	35.0109	33.0353
Bh661.3	F	15	4	2014	Asteraceae	Senecio	na	Cyprus	34.907	32.98
Bh666.2	F	16	4	2014	Asteraceae	Senecio	na	Cyprus	34.9286	32.9226
Bh668.2	F	16	4	2014	Asteraceae	Calendula	na	Cyprus	34.8892	32.8653
Bh672.2	F	17	4	2014	Asteraceae	Senecio	na	Cyprus	34.9635	32.829
Bh671.3	F	17	4	2014	Asteraceae	Senecio	na	Cyprus	34.9982	32.8067
Bh673.2	F	17	4	2014	Boraginaceae	Cynoglossum	na	Cyprus	34.9982	32.8067
Bh683.2	F	21	4	2014	Asteraceae	Senecio	na	Cyprus	35.0252	32.6302
Bh714.1	F	15	5	2015	Asteraceae	Helichrysum	na	Spain	37.1339	-3.55
Bh715.2	F	15	5	2015	Asteraceae	Matricaria	na	Spain	37.1339	-3.55
Bh716.2	F	15	5	2015	Asteraceae	Senecio	na	Spain	37.1339	-3.55
Bh722.1	F	15	5	2015	Asteraceae	Calendula	na	Spain	37.1339	-3.55
Bh726.1	F	18	5	2015	Asteraceae	Asteriscus	na	Spain	37.6458	-2.11583
Bh682-1	F	na	na	2014	Asteraceae	Calendula	na	Cyprus	35.0252	32.6302
2391.3	G	11	12	2007	Oenotheraceae	Oenothera	Cachapoal_Province	Chili	-34.0403	-70.685
2398.1	G	14	12	2007	Asteraceae	Haplopappus	Cachapoal_Province	Chili	-33.4231	-70.46
Bh172.2	G	29	6	2010	Asteraceae	Achillea	Colorado	USA	39.7334	-104.96
Bh202.1	G	30	5	2011	Asteraceae	Conyza	California	USA	34.4138	-119.685
Bh208.3	G	31	5	2011	Asteraceae	Conyza	California	USA	34.4125	-119.841
Bh210.1	G	31	5	2011	Asteraceae	Conyza	California	USA	34.4102	-119.842
Bh212.1	G	31	5	2011	Asteraceae	NA	California	USA	34.4599	-120.026
Bh213.1	G	31	5	2011	Asteraceae	NA	California	USA	34.4599	-120.026
Bh237.2	G	2	6	2011	Asteraceae	Artemisia	California	USA	36.5193	-121.941
Bh251.2	G	3	6	2011	Asteraceae	Euryops	California	USA	36.9322	-121.861
Bh253.2	G	3	6	2011	Asteraceae	Conyza	California	USA	36.9573	-122.025
Bh254.2	G	3	6	2011	Asteraceae	Anaphalis	California	USA	36.9521	-122.034
Bh270.3	G	5	6	2011	Asteraceae	Anaphalis	California	USA	37.8748	-122.294
Bh278.2	G	7	6	2011	Asteraceae	Conyza	California	USA	38.9031	-121.073
Bh290.3	G	8	6	2011	Asteraceae	Conyza	California	USA	41.2492	-122.136
Bh293.3	G	8	6	2011	Boraginaceae	Symphytum	California	USA	41.2513	-122.135
Bh294.3	G	8	6	2011	Asteraceae	Euryops	California	USA	41.3974	-122.379
Bh323.1	G	11	6	2011	Asteraceae	Achillea	Oregon	USA	44.7281	-124.057
Bh324.1	G	11	6	2011	Asteraceae	Achillea	Oregon	USA	44.7281	-124.057
Bh325.1	G	11	6	2011	Asteraceae	Senecio	Oregon	USA	44.7281	-124.057
Bh339.2	G	13	6	2011	Asteraceae	Anthemis	Oregon	USA	45.541	-122.294
Bh342.1	G	13	6	2011	Asteraceae	Achillea	Washington	USA	45.7091	-121.375
Bh345.1	G	13	6	2011	Asteraceae	Achillea	Washington	USA	45.6753	-121.222
Bh346.2	G	13	6	2011	Asteraceae	Achillea	Washington	USA	45.6753	-121.222
Bh348.3	G	14	6	2011	Asteraceae	Conyza	Oregon	USA	45.6084	-121.204
Bh359.3	G	14	6	2011	Asteraceae	Conyza	Washington	USA	45.6833	-120.828
Bh363.1	G	14	6	2011	Asteraceae	Conyza	Oregon	USA	45.8116	-118.492
Bh388.1	G	16	6	2011	Asteraceae	Achillea	Washington	USA	47.5665	-124.361
Bh596_3	G	6	5	2013	Asteraceae	Senecio	PACA	France	43.8697	5.15361
RF2.2	G	23	9	2006	Asteraceae	Antennaria	Washington	USA	46.2118	-121.631
