## Supplementary material for "Asexual lineages of a cosmopolitan pest aphid are associated with different climatic niches": Appendix S3 (one excell table).xlsx

### Sheet: withsample_info
sample ID	Sampling country	Sampling year	Host plant family	host plant genus	clone	Buchnera aphidicola	Hamiltonella	Erwinia	Enterobacteria	Gammaproteobacteria	Solidomonacea	Propionibacteriaceae;Cutibacterium;	Chitinophagaceae	Bdellovibrionaceae	Caulobacteraceae	Chloroplast	Anoxybacillus	Bacilli	Paenibacillus	Nitrospira	Rhizobiaceae	Rhodobacter	possible contaminants	Reyranella	Pseudomonales	Brevundimonas	Sphingomonas	Burkholderiales	Oxalobacteraceae	Ralstonia	Comamonadaceae	Acinetobacter	Obscuribacteraceae;	Xanthobacteraceae	low abundancy
Bh168-4	ç	2011	Asteraceae	Helichrysum	A	54.0794	0	0	0	0	0	0	1.1316	0.586756	0	0	0	0	0	0	0	0	29.9525	1.22939	1.18748	3.96759	0	0	0	2.89187	7.93518	5.76977	2.94775	4.02347	12.3219	7158
Bh279-1	USA	2011	Asteraceae	Conyza	A	83.552	0	0	0	0	0	0	0	0	0	0	0	0	0	0	0	0	6.96017	0	0	0	0	0	0	1.67715	2.67146	0.802636	0.551063	1.25786	8.823	16695
Bh303-1	USA	2011	Asteraceae	Conyza	A	89.4896	0	0	0	0	0	0	0	0	0	0	0	0	0	0	0	0	3.3993	0	0	0	0	0	0	1.42979	0.861661	0.511315	0	0.596534	7.11107	10561
Bh331-1	USA	2011	Asteraceae	Senecio	A	77.8403	0	0	0	0	0	0	0	0	0	0	0	0	0	0	0	0	10.4259	0	0	0	0	0	0	2.00303	4.02502	2.40111	0.815114	1.1816	9.69291	15826
Bh344-1	USA	2011	Asteraceae	Achillea	A	68.6191	0	0	0	0	0	0	0	0	0	0	0	0	0	0	0	0	17.0628	0	0	0.865874	1.25071	0	0	3.35031	4.28976	2.24675	2.60894	2.45048	11.5903	17670
Bh345-2	USA	2011	Asteraceae	Achillea	A	59.9743	0	0	0	0	0	0	0	0	0	0	0	0	0	0	0	0	24.683	1.23576	0	1.62093	1.3802	0	0	5.40844	6.53186	3.45049	1.99005	3.06532	11.2662	6231
Bh346-1	USA	2011	Asteraceae	Achillea	A	73.7593	0	0	0	0	0	0	0	0	0	0	0	0	0	0	0	0	14.8367	0	0.578555	0.977115	0	0	0	3.57418	4.73129	2.91849	0	2.05708	9.74544	7778
Bh347-2	USA	2011	Asteraceae	Conyza	A	75.5599	0	0	0	0	0	0	0	0	0	0	0	0	0	0	0	0	13.7639	0	0	1.00022	0	0.913242	0	2.70711	4.31616	1.54381	1.00022	2.28311	9.93694	9198
Bh357-3	USA	2011	Asteraceae	Conyza	A	72.378	0	0	0	0	0	0	0	0	0	0	0	0	0	0	0	0	10.9599	0	0	0	0	0	0	2.5776	3.19978	1.75714	1.53152	1.89389	9.9959	14626
Bh359-2	USA	2011	Asteraceae	Conyza	A	81.3846	0	0	0	0	0	0	0	0	0	0	0	0	0	0	0	0	9.41275	0	0	0.934972	0	0.504255	0	1.81742	2.30066	1.64933	1.08205	1.12407	8.68789	9519
Bh366-3	USA	2011	Asteraceae	Conyza	A	84.6724	0	0	0	0	0	0	0	0	0	0	0	0	0	0	0	0	5.24906	0	0	0	0	0.5624	0	1.1248	1.13373	1.47295	0	0.955187	7.50759	11202
Bh367-3	USA	2011	Asteraceae	Anthemis	A	75.8166	0	0	0	0	0	0	0	0	0	0	0	0	0	0	0	0	13.5599	0.569119	0	1.10525	0	0	0	3.14253	3.32399	2.30122	1.2867	1.83108	8.84197	12124
Bh394-2	USA	2011	Asteraceae	Senecio	A	85.0335	0	0	0	0	0	0	0	0	0	0	0	0	0	0	0	0	5.38976	0	0	0	0.541231	0	0	0	2.2401	1.0975	0	1.51094	9.57679	13303
Bh445-5	France	2011	Asteraceae	Conyza	A	96.2287	0	0	0	0	0	0	0	0	0	0	0	0	0	0	0	0	0	0	0	0	0	0	0	0	0	0	0	0	2.57692	15406
Bh450-3	France	2011	Asteraceae	Conyza	A	71.4204	0	0	0	0	0	0	0	0	0	0	0	0	0	0	0	0	18.295	1.44471	0	0.572164	1.91675	0	0	3.11829	5.77886	1.23015	2.47461	1.7594	9.56945	6991
Bh346-3	USA	2011	Asteraceae	Achillea	A	84.916	0	0	0	0	0	0	0	0	0	0	0	0	0	0	0	0	8.0324	0	0	0.750483	0	0	0	1.76846	2.45207	1.20374	0.750483	1.10715	7.05157	13458
Bh318_1	USA	2011	Asteraceae	Achillea	A	80.3164	0	0	0	0	0	0	0	0	0	0	0	0	0	0	0	0		0	0	0.794702	1.58205	3.00221	0	0	4.40029	1.48639	1.39809	1.16262	5.02982
Bh445_3	France	2011	Asteraceae	Erigeron	A	87.5046	0	0	0	0	0	0	0	0	0	0	0	0	0	0	0	0		0	0	0	0.947867	0.51039	0	0	3.1626	0.756471	0	1.13926	4.58966
2408-8	France	2008	Boraginaceae	Myosotis	B	85.1208	0	0	0	0.880748	0	0	0	0	0	0	0	0	0	0	0	0	5.5339	0	0	0	0	0	0	1.11458	2.10444	0.522214	0.654716	1.13796	8.46454	12830
2433-9	France	2008	Asteraceae	Senecio	B	69.2597	0	0	0	0	0	0	0	0	0	0	0	0	0	0	0.645037	0	19.6111	0.962742	0	1.53076	0	0	0	3.46587	6.5659	1.34784	2.91711	2.82083	8.76095	10387
2683-9	France	2009	Asteraceae	Senecio	B	72.9495	0	0	0	0	0	0	0	0	0	0	0	0	0	0	0	0	16.6167	0.828076	0	1.82965	0	0	0	2.20032	5.24448	2.76814	2.00315	1.7429	10.4338	12680
Bh152-10	France	2010	Asteraceae	Helichrysum	B	64.1616	0	0	0	0	0	0	0.565208	0	0	0	0	0	0	0	0.983881	0	21.7187	1.82123	0	1.27695	0.743144	0	0	3.99833	5.69395	2.10383	2.70044	3.38078	11.9426	9554
Bh158-3	France	2010	Asteraceae	Helichrysum	B	66.2083	18.1657	0	0	0	0	0	0	0	0	0.66541	0	0	0	0	0	0	6.78718	0	0	0.621049	0	0	0	0.720861	3.04979	0.898303	0	1.49717	8.17345	9017
Bh162-2	France	2010	Asteraceae	Matricaria	B	79.6149	0	0	0	0	0	0	0	0	0	0	0	0	0	0	0	0	9.98657	0	0	1.10166	0	0	0	1.5047	3.72593	1.66592	0.555307	1.43305	10.3986	11165
Bh445-2	France	2011	Asteraceae	Conyza	B	52.0316	0.880361	0	0	0	0	0	0	0	0	0	0	0	0	0	0.914221	0	32.9797	0.948081	0	1.90745	2.92325	0	0	6.9526	10.5756	1.06095	5.11287	3.49887	10.474	8860
Bh576-4	France	2013	Echium	creticum	B	86.4069	0	0	0	0	0	0	0	0	0	0	1.32344	0	0	0	0	0	0	0	0	0	0	0	0	0	0	0	0	0	7.86642	8085
Bh581-3-BIS	France	2013	Asteraceae	Senecio	B	43.9505	0	0	0	0	0	0	4.02383	0.971586	0	0	0	0	0	0	0	1.05408	33.6114	0.843263	0	0	1.01742	0	0	9.47754	14.583	3.26306	2.60312	1.82401	14.2163	10910
Bh584-2	France	2013	Asteraceae	Calendula	B	34.4308	0	0	0	0	0	0	2.36427	0	0	0	0	0	0	0	0	0	43.0998	0	0	0	0.735552	0	0	11.6813	23.5902	3.4676	0.998249	2.62697	10.7005	5710
Bh589-2	France	2013	Asteraceae	Echium	B	50.9838	0	0	0	0	0	0	2.91659	1.18405	0	0	0	0	0	0.670381	0	0	31.1945	0.748738	0	0	1.88055	0	0	7.27843	13.9213	1.34947	3.2039	2.81212	10.8393	11486
Bh712	Spain	2015	Asteraceae	Matricaria	B	33.2396	0	0	0	0	0	0	5.45741	0	0	0	0	0	0	0	0	0	55.9581	0	0	0	15.1907	0	1.78913	0	33.4309	0	0	5.54743	5.34489	8887
Bh725	Spain	2015	Asteraceae	Senecio	B	65.7636	0	0	0	0	0	0	2.70931	0	0	0	0	0	0	0	0	0	25.477	0	0	0	8.78658	0	0	0	14.8095	0	0	1.8809	4.42045	14727
Bh97-1	France	2010	Asteraceae	Senecio	B	87.7522	0	0	0	0	0	0	0	0	0	0	0	0	0	0	0	0	5.41393	0	0	0	0	0	0	1.33688	2.69036	0.523125	0	0.863572	6.83385	12043
Bh98-1	France	2010	Asteraceae	Senecio	B	82.6855	7.90834	0	0	0	0	0	0	0	0	0	0	0	0	0	0	0	2.35153	0	0	0.554183	0	0	0	0	1.19823	0.599116	0	0	6.25328	13353
Bh99-4	France	2010	Boraginaceae	Symphytum	B	85.0094	5.68071	0	0	0	0	0	0	0	0	0	0	0	0	0	0	0	2.72674	0	0	0.590794	0	0	0	0	0.973836	0.590794	0	0.571317	6.58313	15403
Bh163.3.BIS	France	2010	Asteraceae	Helichrysum	B	43.2371	0	0	0	0	0	0	0.693213	0	0	0	0	0	0	0	1.04788	0		1.66049	0	5.15879	1.27358	5.17492	0	2.96631	12.0748	5.44898	4.65904	6.89989	4.80873
Bh445.4.BIS	France	2011	Asteraceae	Erigeron	B	80.8141	18.927	0	0	0	0	0	0	0	0	0	0	0	0	0	0	0		0	0	0	0	0	0	0	0	0	0	0	5.14036
Bh570-3	France	2013	Asteraceae	Senecio	B	76.4545	0	0	0	0	0	0	2.72727	0	0	0	0	0	0	0	0	0	10.3117	0	0	0	0	0	0	2.81818	6.83117	0	0	0.662338	8.42857	7700
Bh202-3	USA	2011	Asteraceae	Conyza	C	84.4075	0	0	0	0	0	0	0	0	0	0	0	0	0	0	0	0	7.04713	0	0	0.609848	0	0.579732	0	1.46062	2.10812	0.632435	0.609848	1.04653	6.49752	13282
Bh207-1	USA	2011	Asteraceae	Conyza	C	78.4864	0	0	0	0	0	0	0	0	0	0	0	0	0	0	0	0	13.4991	0.510204	0	1.5625	1.34991	0.659014	0	2.6892	2.52976	2.5085	0	1.69005	7.47236	9408
Bh215-3	USA	2011	Asteraceae	Conyza	C	89.9416	0	0	0	0	0	0	0	0	0	0	0	0	0	0	0	0	4.56938	0	0	0.659379	0	0	0	1.16259	1.5212	0.526346	0	0.699867	4.82966	17289
Bh222-2	USA	2011	Asteraceae	Eriophyllum	C	69.1685	16.6235	0	0	0	0	0	0	0	0	0	0	0	0	0	0	0	4.05311	0	0	0	0	0	0	0.663927	1.94752	0.676573	0	0.765096	6.31679	15815
Bh224-3	USA	2011	Asteraceae	Anaphalis	C	83.4418	0	0	0	0	0	0	0	0	0	0	0	0	0	0	0	0	7.15553	0	0	0	0	0	0	2.12047	3.40458	0.642055	0	0.988426	7.37518	11837
Bh228-3	USA	2011	Asteraceae	Conyza	C	53.8622	24.8225	0	0	0	0	0	0	0	0	0	0	0	0	0	0	0	9.91178	0	0	0.681345	0	0	0	3.40673	2.4887	0.588109	1.52765	1.21925	8.92204	13943
Bh231-3	USA	2011	Asteraceae	Conyza	C	73.1276	7.07168	0	0	0	0	0	0	0	0	0	0	0	0	0	0	0	9.37533	1.03932	0	0	0	0	0	2.10008	2.81796	0.792885	1.14647	1.47862	9.85749	9333
Bh237-3	USA	2011	Asteraceae	Artemisia	C	81.1961	0	0	0	0	0	0	0	0	0	0	0	0	0	0	0	0	9.28922	0	0	0.881846	0	0.669672	0	2.80467	1.8101	1.07413	1.03435	1.01445	8.79194	15082
Bh240-3	USA	2011	Asteraceae	Achillea	C	72.7602	14.9155	0	0	0	0	0	0	0	0	0	0	0	0	0	0	0	5.23261	0	0	0	0	0	0	1.66569	1.96012	0	0.723479	0.883318	6.5702	11887
Bh242-1	USA	2011	Asteraceae	Achillea	C	62.1229	23.6942	0	0	0	0	0	0	0	0	0	0	0	0	0	0	0	5.76912	0	0	0	0	0	0	1.04348	2.42879	0.755622	0.521739	1.01949	7.29235	16675
Bh244-3	USA	2011	Asteraceae	Achillea	C	76.5788	15.6186	0	0	0	0	0	0	0	0	0	0	0	0	0	0	0	1.60701	0	0	0	0	0	0	0	0.909755	0	0	0.697257	5.43197	15059
Bh248-1	USA	2011	Asteraceae	Anaphalis	C	81.0242	9.91642	0	0	0	0	0	0	0	0	0	0	0	0	0	0	0	3.31492	0	0	0.51707	0	0	0	0.729565	0.842896	0.602068	0	0.623318	5.74444	14118
Bh257-2	USA	2011	Asteraceae	Achillea	C	75.4837	11.0152	0	0	0	0	0	0	0	0	0	0	0	0	0	0	0	3.86358	0	0	0	0	0	0	0	2.48592	0	0.593926	0.783737	8.79255	16332
Bh258-3	USA	2011	Asteraceae	Conyza	C	85.254	5.09262	0	0	0	0	0	0	0	0	0	0	0	0	0	0	0	0.825335	0	0	0	0	0	0	0	0.825335	0	0	0	7.42801	16357
Bh260-2	USA	2011	Asteraceae	Anaphalis	C	61.7363	23.835	0	0	0	0	0	0	0	0	0	0	0	0	0	0	0	5.7991	0	0	0	0	0	0	1.41526	2.25233	0.802554	0.647221	0.68174	7.52503	11588
Bh262-3	USA	2011	Asteraceae	Conyza	C	44.3307	44.5222	0	0	0	0	0	0	0	0	0	0	0	0	0	0	0	4.45442	0	0	0	0	0	0	1.13385	1.88485	0.618466	0	0.817258	6.69268	13582
Bh263-2	USA	2011	Boraginaceae	Myosotis	C	57.3245	38.8766	0	0	0	0	0	0	0	0	0	0	0	0	0	0	0	0	0	0	0	0	0	0	0	0	0	0	0	3.20769	20295
Bh267-1	USA	2011	Asteraceae	Achillea	C	67.5444	19.6597	0	0	0	0	0	0	0	0	0	0	0	0	0	0	0	2.7027	0	0	0	0	0	0	0	1.6494	0	0	1.0533	9.42184	17279
Bh281-1	USA	2011	Asteraceae	Conyza	C	88.0223	0	0	0	0	0	0	0	0	0	0	0	0	0	0	0	0	5.02374	0	0	0	0	0.599927	0	1.32506	1.75805	0.599927	0	0.740779	6.95394	19169
Bh288-3	USA	2011	Asteraceae	Conyza	C	77.5709	0	0	0	0	0	0	0	0	0	0	0	0	0	0	0	0	9.51348	0	0	0.539027	0	0	0	2.97515	3.33217	0.763038	0	1.9041	9.24046	14285
Bh299-3	USA	2011	Asteraceae	Conyza	C	79.89	0	0	0	0	0	0	0	0	0	0	0	0	0	0	0	0	10.2398	0	0	0	0.517326	0.812941	0	2.33207	3.48169	0.722615	1.07571	1.29742	8.66316	12178
Bh300-3	USA	2011	Asteraceae	Conyza	C	57.9402	0	0	0	0	1.09081	0	0.835812	0	0	0	0	0	0	0	1.18997	0	24.8052	0	0	3.68324	0.637484	1.45913	0	6.41734	5.4257	1.64329	3.01742	2.5216	9.64726	7059
Bh313-1	USA	2011	Asteraceae	Conyza	C	60.1048	24.7662	0	0	0	0	0	0	0	0	0	0	0	0	0	0	0	6.16834	0	0	0	0	0	0	1.65815	2.43417	0.58367	0.815812	0.676527	7.85302	15077
Bh314-2	USA	2011	Asteraceae	Senecio	C	89.3977	0	0	0	0	0	0	0	0	0	0	0	0	0	0	0	0	3.63133	0	0	0	0	0	0	0.532303	1.92504	0.510427	0	0.663555	6.97098	13714
Bh319-1	USA	2011	Asteraceae	Achillea	C	56.9267	27.8243	0	0	0	0	0	0	0	0	0	0	0	0	0	0	0	6.43455	0	0	0.57294	0	0	0	1.04304	2.40928	0.925518	0.690466	0.793301	7.75672	6807
Bh355-3	USA	2011	Asteraceae	Conyza	C	53.6082	0	0	0	0	0	0	0.741765	0	0	0	0	0	0	0	0.792054	0	30.4249	0.829771	0.616042	2.84134	0.829771	0	0	6.32386	8.13427	4.14886	3.38195	3.31908	13.7667	7954
Bh364-2	USA	2011	Asteraceae	Conyza	C	87.1528	0	0	0	0	0	0	0	0	0	0	0	0	0	0	0	0	5.3352	0	0	0.574252	0	0	0	0.701122	2.59081	0.707799	0	0.761218	6.39022	14976
Bh597-3	France	2013	Asteraceae	Senecio	C	68.4448	0	0	0	0	0	0	1.58391	0	0	0	0	0	0	0	0	0	19.4912	0	0	0	0.533443	0	0	4.07879	10.8576	1.03406	0.599097	2.38818	9.95486	12185
Bh351-1	USA	2011	Asteraceae	Conyza	C	63.3998	0	0	0	0	0	0	0	0	0	0	0	0	0	0	0.70294	0	18.4927	0	0	1.62893	0.966543	0	0	3.88645	4.54208	1.67624	3.19703	2.59547	11.2741	14795
Bh163-2	France	2010	Asteraceae	Helichrysum	C	35.3203	0	0	2.08941	0	0	0	0.937164	2.44277	0.722077	0	0	0	0	0	1.33661	0		1.36734	0	7.7124	2.51959	6.88278	0.50699	1.58242	12.7362	4.947	7.72776	5.17745
Bh562-7	Korea	2013	Asteraceae	Senecio	C	94.9181	0	0	0	0	0	0	0	0	0	0	0	0	0	0	0	0	1.53661	0	0	0	0	0	1.53661	0	0	0	0	0	3.54524	19914
Bh439-3	USA	2011	Asteraceae	Erechtites	D	70.5441	0	8.07774	1.095	0	0	0	0	0	0	0	0	0	0	0	0	0	8.76569	0	0	0	0.791148	0	0	1.57083	2.40784	1.14086	1.01473	1.84028	9.80909	17443
Bh602-1	USA	2013	Asteraceae	Senecio	D	93.0198	0	0	0	0	0	0	0	0	0	0	0	0	0	0	0	0	1.17367	0	0	0	0	0	0	0	1.17367	0	0	0	5.80657	11332
Bh602-5	USA	2013	Asteraceae	Senecio	D	97.9593	0	0	0	0	0	0	0	0	0	0	0	0	0	0	0	0	0	0	0	0	0	0	0	0	0	0	0	0	2.0407	17935
Bh602-6	USA	2014	Asteraceae	Senecio	D	98.3297	0	0	0	0	0	0	0	0	0	0	0	0	0	0	0	0	0	0	0	0	0	0	0	0	0	0	0	0	1.67034	14967
Bh225-3	USA	2011	Asteraceae	Conyza	F	56.8978	22.6899	0	0	0	0	0	0	0	0	0	0	0	0	0	0	0	10.1485	0.663111	0	0.994666	0	0	0	2.66686	3.3588	1.45596	0	1.00908	8.66369	6937
Bh246-3	USA	2011	Asteraceae	Conyza	F	82.2871	0	0	0	0	0	0	0	0	0	0	0	0	0	0	0	0	6.3464	0	0	0.746635	0	0	0	1.27714	2.29885	0.844877	0	1.1789	7.95756	10179
Bh247-3	USA	2011	Asteraceae	Anaphalis	F	96.0634	0	0	0	0	0	0	0	0	0	0	0	0	0	0	0	0	0	0	0	0	0	0	0	0	0	0	0	0	3.93663	14454
Bh666-2	Cyprus	2014	Asteraceae	Senecio	F	97.3492	0	0	0	0	0	0	0	0	0	0	0	0	0	0	0	0	0	0	0	0	0	0	0	0	0	0	0	0	2.65078	17542
Bh668-2	Cyprus	2014	Asteraceae	Calendula	F	96.5492	0	0	0	0	0	0	0	0	0	0	0	0	0	0	0	0	0	0	0	0	0	0	0	0	0	0	0	0	3.45075	15301
Bh682-1	Cyprus	2014	Asteraceae	Calendula	F	93.3164	0	0	0	0	0	0	0	0	0	0	0	0	0	0	0	0	1.66885	0	0	0	0	0	0	0	0.613547	0	0	1.0553	4.49935	12224
Bh683-2	Cyprus	2014	Asteraceae	Senecio	F	93.368	0	0	0	0	0	0	0	0	0	0	0	0	0	0	0	0	0.996229	0	0	0	0	0	0	0	0	0	0	0.996229	5.63581	14053
Bh683-3	Cyprus	2014	Asteraceae	Senecio	F	94.4497	0	0	0	0	0	0	0	0	0	0	0	0	0	0	0	0	0.613387	0	0	0	0	0	0	0	0	0	0	0.613387	4.38304	16792
Bh714	Spain	2015	Asteraceae	Helichrysum	F	56.1704	0	0	0	0	0	0	4.59966	0	0	0	0	0	0	0	0	0	34.2624	0	0	0	11.7888	0	0.599659	0	19.2436	0	0	2.63032	4.96763	14675
Bh722	Spain	2015	Asteraceae	Calendula	F	55.1883	0	0	0	0	0	0	6.30691	0	0	0	0	0	0	0	0	0	31.8325	0	0	0	11.0174	0	0	0	17.6841	0	0	3.13097	5.95278	17790
Bh726-bis	Spain	2015	Asteraceae	Asteriscus	F	54.482	0	0	0	0	0	0	3.13611	0	0	0	0	0	0	0	0	0	37.1889	0	0	0	10.8812	0	0	0	24.2636	0	0	2.04418	4.52006	7876
Bh656.3.BIS	Cyprus	2014	Asteraceae	Crysanthemum	F	94.9071	0	0	0	0	0	0	0	0	0	0	0	0	0	0	0	0		0	0	0	0	0	0	0	0.600114	0	0	0.965047	0.258857
Bh661.3.bis	Cyprus	2014	Asteraceae	Erigeri	F	95.2909	0	0	0	0	0	0	0	0	0	0	0	0	0	0	0	0		0	0	0	0	0	0	0	0	0	0	0	3.52769
Bh673.2.bis	Cyprus	2014	Boraginaceae	Cynoglossum	F	95.4808	0	0	0	0	0	0	0	0	0	0	0	0	0	0	0	0		0	0	0	0	0	0	0	0	0	0	1.0421	3.62421
Bh212-1	USA	2011	Asteraceae	sp	G	69.3593	0	0	0	0	0	0	0	0	0	0	0	0	0	0	0	0	19.7772	1.13278	0	1.66202	1.42061	0	0	4.83751	3.50975	2.69266	2.31198	2.20984	9.24791	10770
Bh253-2	USA	2011	Asteraceae	Conyza	G	60.1035	0	0	0	0	0.787584	1.76048	0	0	0	0	0	0	0	0	0.803027	0	20.261	0	0	1.93035	0.501892	0	0	4.32399	6.04587	3.32793	1.93807	2.19288	12.694	12951
Bh254-2	USA	2011	Asteraceae	Anaphalis	G	73.4115	0	0	0	0	0	0	0	0	0	0	0	0	0	0	0	0	11.9339	0	0	0.823978	0	0	0	2.74844	3.95952	1.00094	1.47652	1.92446	12.0058	18083
Bh270-3	USA	2011	Asteraceae	Anaphalis	G	82.0528	0	0	0	0	0	0	0	0	0	0	0	0	0	0	0	0	8.34688	0	0	0	0	0	0	2.0664	3.23171	0.887534	0.98916	1.17209	9.09214	14760
Bh278-2	USA	2011	Asteraceae	Conyza	G	59.1448	0	0	0	0	0.562965	0	0	0	0	0	0	0	0	0	0.509349	0	25.434	1.28678	3.82682	0.790832	1.12593	0.78413	0	4.0882	6.74888	2.74781	1.95027	2.08431	11.9295	14921
Bh294-3	USA	2011	Asteraceae	Euryops	G	92.2782	0	0	0	0	0	0	0	0	0	0	0	0	0	0	0	0	1.52119	0	0	0	0	0	0	0	1.52119	0	0	0	6.20065	13805
Bh324-1	USA	2011	Asteraceae	Achillea	G	86.9324	0	0	0	0	0	0	0	0	0	0	0	0	0	0	0	0	6.33288	0	0	0.626858	0	0	0	1.45463	2.74853	0.699188	0	0.803665	6.18822	12443
Bh325-5	USA	2011	Asteraceae	Senecio	G	96.7952	0	0	0	0	0	0	0	0	0	0	0	0	0	0	0	0	0	0	0	0	0	0	0	0	0	0	0	0	3.20476	14104
Bh339-2	USA	2011	Asteraceae	Anthemis	G	82.2476	0	0	0	0	0	0	0	0	0	0	0	0	0	0	0	0	9.17977	0	0	0.692126	0.673912	0	0	1.93067	2.63493	1.31747	0.734624	1.19604	8.03837	16471
Bh342-1	USA	2011	Asteraceae	Achillea	G	77.5721	0	0	0	0	0	0	0	0	0	0	0	0	0	0	0	0	12.5184	0	0	1.66211	0.778456	0.6417	0	2.97707	3.00863	1.336	0.778456	1.336	9.25731	9506
Bh348-3	USA	2011	Asteraceae	Conyza	G	92.1016	0	0	0	0	0	0	0	0	0	0	0	0	0	0	0	0	2.35064	0	0	0	0	0	0	0	1.18231	0.552679	0	0.615643	5.54778	14294
Bh359-3	USA	2011	Asteraceae	Conyza	G	87.9145	0	0	0	0	0	0	0	0	0	0	0	0	0	0	0	0	4.99349	0	0	0	0	0	0	1.23306	1.89936	0.605039	0	1.25603	7.09198	13057
Bh388-1	USA	2011	Asteraceae	Achillea	G	83.5412	0	0	0	0	0	0	0	0	0	0	0	0	0	0	0	0	8.65098	0	0	0	0.595154	0	0	1.58708	3.28043	1.02026	1.23282	0.935242	7.80785	14114
Bh596-3	France	2013	Asteraceae	Senecio	G	89.777	0	0	0.88081	0	0	0	0	0	0	0	0	0	0	0	0	0	2.0521	0	0	0	0	0	0	0	2.0521	0	0	0	5.71589	10672
																																			1.11389
